# Targeted rRNA depletion enables efficient mRNA sequencing in diverse bacterial species and complex co-cultures

**DOI:** 10.1101/2023.05.04.539346

**Authors:** Kellie A. Heom, Chatarin Wangsanuwat, Lazarina V. Butkovich, Scott C. Tam, Annette R. Rowe, Michelle A. O’Malley, Siddharth S. Dey

**Author notes:** Correspondence to: Michelle A. O’Malley and Siddharth S. Dey. These authors contributed equally to this work (Kellie A. Heom, Chatarin Wangsanuwat).

## Abstract

Bacterial mRNA sequencing is inefficient due to the abundance of ribosomal RNA that is challenging to deplete. While commercial kits target rRNA from common bacterial species, they are frequently inefficient when applied to divergent species, including those from environmental isolates. Similarly, other methods typically employ large probe sets that tile the entire length of rRNAs; however, such approaches are infeasible when applied to many species. Therefore, we present EMBR-seq+, which requires fewer than ten oligonucleotides per rRNA by combining rRNA blocking primers with RNase H-mediated depletion to achieve rRNA removal efficiencies of up to 99% in diverse bacterial species. Further, in more complex microbial co-cultures between *F. succinogenes* strain UWB7 and anerobic fungi, EMBR-seq+ depleted both bacterial and fungal rRNA, with a 4-fold improvement in bacterial rRNA depletion compared to a commercial kit, thereby demonstrating that the method can be applied to non-model microbial mixtures. Notably, for microbes with unknown rRNA sequences, EMBR-seq+ enables rapid iterations in probe design without requiring to start experiments from total RNA. Finally, efficient depletion of rRNA enabled systematic quantification of the reprogramming of the bacterial transcriptome when cultured in the presence of the anerobic fungi *Anaeromyces robustus* or *Caecomyces churrovis.* We observed that *F. succinogenes* strain UWB7 downregulated several lignocellulose-degrading carbohydrate-active enzymes in the presence of anerobic gut fungi, suggesting close interactions between two cellulolytic species that specialize in different aspects of biomass breakdown. Thus, EMBR-seq+ enables efficient, cost-effective and rapid quantification of the transcriptome to gain insights into non-model microbial systems.
