## Supplementary Tables S2,S3,S5,S6 for "Targeted rRNA depletion enables efficient mRNA sequencing in diverse bacterial species and complex co-cultures"

### Sheet: Table S2
Supplementary Table S2. List of all primers used in EMBR-seq+
	CEL-seq2 RT primers
	GCCGGTAATACGACTCACTATAGGGAGTTCTACAGTCCGACGATCNNNNNNBBBBBBTTTTTTTTTTTTTTTTTTTTTTTTV
	where 'BBBBBB' is the sample barcode. The barcodes used in this study were:
	AGACTC
	AGCTTC
	CATGAG
	CAGATC
	TCACAG
	Random hexamer RT primer for library preparation
	GCCTTGGCACCCGAGAATTCCANNNNNN
	Illumina RPI PCR primer (see TruSeq Small RNA kit)
	AATGATACGGCGACCACCGAGATCTACACGTTCAGAGTTCTACAGTCCGA
	Illumina RPI[1-48] PCR primers (see TruSeq Small RNA kit for RPI sequences)
	CAAGCAGAAGACGGCATACGAGAT[6-bpRPI]GTGACTGGAGTTCCTTGGCACCCGAGAATTCCA
	E. coli (EMBR-seq)			E. coli (RNase H)
	16S 3’end	TAA GGA GGT GAT CCA ACC GCA GGT TCC CCT		16S 3’end	AGT CGT AAC AAG GTA ACC GTA GGG GAA CCT GCG GTT GGA TCA CCT CCT TA
	23S 3’end	AAG GTT AAG CCT CAC GGT TCA TTA GTA CCG		23S 3’end	CAG CGA TGC GTT GAG CTA ACC GGT ACT AAT GAA CCG TGA GGC TTA ACC TT
	5S 3’end	ATG CCT GGC AGT TCC CTA CTC TCG CAT GGG		16S 107	TCG CAA GAC CAA AGA GGG GGA CCT TCG GGC CTC TTG CCA TCG GAT GTG CC
	16S 107	GGC ACA TCC GAT GGC AAG AGG CCC GAA GGT		16S 682	CAG GTG CGA AAG CGT GGG GAG CAA ACA GGA TTA GAT ACC CTG GTA GTC CA
	16S 682	TCC TGT TTG CTC CCC ACG CTT TCG CAC CTG		16S 1241	CGA CTC CAT GAA GTC GGA ATC GCT AGT AAT CGT GGA TCA GAA TGC CAC GG
	16S 1241	CCG TGG CAT TCT GAT CCA CGA TTA CTA GCG ATT CCG		23S 375	CCG ATA GTG AAC CAG TAC CGT GAG GGA AAG GCG AAA AGA ACC CCG GCG AG
	23S 375	CGC CTT TCC CTC ACG GTA CTG GTT CAC TAT CGG		23S 1421	GGA AAA TCA AGG CTG AGG CGT GAT GAC GAG GCA CTA CGG TGC TGA AGC AA
	23S 1421	TTG CTT CAG CAC CGT AGT GCC TCG TCA TCA		23S 1641	AAG CGA CTT GCT CGT GGA GCT GAA ATC AGT CGA AGA TAC CAG CTG GCT GC
	23S 1641	GCA GCC AGC TGG TAT CTT CGA CTG ATT TCA GC
	G. metallireducens (EMBR-seq)			G. metallireducens (RNase H)
	16S 3’end	AAA GGA GGT GAT CCA GCC GCA GGT TCC CCT		16S 3’end	AGT CGT AAC AAG GTA GCC GTA GGG GAA CCT GCG GCT GGA TCA CCT CCT TT
	23S 3’end	ATG ATC AAG CCT CAC GGC CGA TTA GTA CCG G		23S 3’end	CAG CAA TGC GCT CAG CTG ACC GGT ACT AAT CGG CCG TGA GGC TTG ATC AT
	5S 3’end	TCC CGG CGG CGA CCT ACT TTC CCA CAC AGC		5S 3’end	CCG ATG ATA CTG CAC GGG TAG CTG TGT GGG AAA GTA GGT CGC CGC CGG GA
	16S 694	GGC GTG GAC TAC CAG GGT ATC TAA TCC TGT TTG CTC		16S 694	CGC GAA AGC GTG GGG AGC AAA CAG GAT TAG ATA CCC TGG TAG TCC ACG CC
	16S 819	TTG TGC GGG CCC CCG TCA ATT CCT TTG AGT		16S 819	AGT ACG GCC GCA AGG CTA AAA CTC AAA GGA ATT GAC GGG GGC CCG CAC AA
	16S 1306	GTC GAC TCC CGT GGT GTG ACG GGC GGT GTG		16S 1306	ATA CGT TCC CGG GCC TTG TAC ACA CCG CCC GTC ACA CCA CGG GAG TCG AC
	23S 169	CCC GGC AAC ACC GTA GTA TCA CCG GTT TGG		23S 169	GCG AGC GAA AGC GGA ACA GCC CAA ACC GGT GAT ACT ACG GTG TTG CCG GG
	23S 296	GTC TCG CGG TAC TCG GGG ACA CCC TAG GGT		23S 296	CGT ATG CGA AAC CTT GAT TCA CCC TAG GGT GTC CCC GAG TAC CGC GAG AC
	23S 1818	GGG CTT CGG TTC AAA GCT TCG CTT GCG CTA		23S 1818	GGA AGG TTA AGG GGA TTT GTT AGC GCA AGC GAA GCT TTG AAC CGA AGC CC
	F. succinogenes strain UWB7 (EMBR-seq)			F. succinogenes strain UWB7 (RNase H)
	16S 3’end	TAA AGG AGG TAA TCC AGC CGC ACC TTC CGG		16S 3’end	GTC GTA ACA AGG TAG CCG TAC CGG AAG GTG CGG CTG GAT TAC CTC CTT TA
	23S 3’end	AAA AGC GTC TCA CGG GCT ATT AGT ACC GCT CG		23S 3’end	CGT GGC GAC ACG TTG AGC CGA GCG GTA CTA ATA GCC CGT GAG ACG CTT TT
	5S 3’end	ATC CAG CGG CGA CCT ACT CTC CCG GGC CCG		5S 3’end	CGC CGA TGG TAC CTG GCC CCC GGG CCC GGG AGA GTA GGT CGC CGC TGG AT
	16S 670	GCA TTG TTT ACG GTG CGG ACT ACC AGG GTA TCT		16S 670	GGG TAG CAA ACA GGA TTA GAT ACC CTG GTA GTC CGC ACC GTA AAC AAT GC
	16S 871	AAC GGC GAT CTC TCG CCG CGG CGT TCC CAT		16S 871	GAA CCT TAC CAG GGT TTG ACA TGG GAA CGC CGC GGC GAG AGA TCG CCG TT
	16S 964	GGG TTG CGC TCG TTG CGG GAC TTA ACC CAA		16S 964	TCA GCT CGT GTC GTG AGA TGT TGG GTT AAG TCC CGC AAC GAG CGC AAC CC
	23S 239	TCT TCG ACG GAC ATC AGA TTC CAG ATC GCT ACA GG		16S 1209	TCT GCA ACT CGA CTC CGT GAA GCT GGA ATC GCT AGT AAT CGT GGG TCA GC
	23S 1258	CGC CTG GTC GTC ATC GGC TAC GCC TCT CGG		23S 239	ACA GCA GGT GAC AGG CCT GTA GCG ATC TGG AAT CTG ATG TCC GTC GAA GA
	23S 2627	ATG CCT TCA GCG TTT CTC CAA TCC GGA CAT G		23S 1258	AGT CGG GAT CTA AGA CGA GGC CGA GAG GCG TAG CCG ATG ACG ACC AGG CG
				23S 2627	AGC GGC ACT GCC GGG TAG CCA TGT CCG GAT TGG AGA AAC GCT GAA GGC AT
				Caecomyces churrovis (RNase H)
				28S 3’end #1 (2196)	TTG TTC CAA TTC CGG AAT CAT ACA AGA GGA CTC CGA GTT AGG CGC GGA AG
				28S 3’end #2 (2307)	GCA GAC GAC TTA AAT TTA GAA CGA GGT ATT GTA AGC AGT AGA GTA GCC TTG TT
				18S 3’end #1 (6581)	TGC CCT TTG TAC ACA CCG CCC GTC GCT ACT ACC GAT TGA ATG GCT TAG TG
				18S 3’end #2 (6706)	GGA AGT AAA AGT CGT AAC AAG GTT TCC GTA GGT GAA CCT GCG GAA GGA TC
				5.8S 3’end (7057)	GTG TGA ATT GCA GAA TAC GTG AAT CAT CGA ATC TTC GAA CGC ATA TTG CA

### Sheet: Table S3
Supplementary Table S3. Pearson's r corrleation values between RPM counts for RNA-seq libraries with different library preparation methods
	E. coli				G. metallireducens				F. succinogenes strain UWB7 (monoculture)				F. succinogenes strain UWB7 + A. robustus (co-culture)				F. succinogenes strain UWB7 + C. churrovis (co-culture)
	Pairing	Pearson’s R (log10 of counts)			Pairing	Pearson’s R (log10 of counts)			Pairing	Pearson’s R (log10 of counts)			Pairing	Pearson’s R (log10 of counts)			Pairing	Pearson’s R (log10 of counts)
	Avg C vs Avg R	0.982652			Avg C vs Avg R	0.990249			Avg C vs Avg R	0.984779			Avg C vs Avg R	0.987518			Avg C vs Avg R	0.984961
	Avg C vs Avg E	0.951678			Avg C vs Avg E	0.972508			Avg C vs Avg E	0.940251			Avg C vs Avg E	0.987112			Avg C vs Avg E	0.973661
	Avg C vs Avg E+	0.952346			Avg C vs Avg E+	0.974358			Avg C vs Avg E+	0.939496			Avg C vs Avg E+	0.982427			Avg C vs Avg E+	0.974297
	Pairing	Pearson’s R (log10 of counts)			Pairing	Pearson’s R (log10 of counts)			Pairing	Pearson’s R (log10 of counts)			Pairing	Pearson’s R (log10 of counts)			Pairing	Pearson’s R (log10 of counts)
	C1 vs C2	0.95165			C1 vs C2	0.94029			C1 vs C2	0.95929			C1 vs C2	0.930656			C1 vs C2	0.92431
	C1 vs C3	0.947311			C1 vs C3	0.940565			C1 vs C3	0.945382			C1 vs C3	0.915876			C1 vs C3	0.945147
	C2 vs C3	0.954065			C2 vs C3	0.981477			C2 vs C3	0.963603			C2 vs C3	0.953719			C2 vs C3	0.960647
	R1 vs R2	0.979269			R1 vs R2	0.95842			R1 vs R2	0.978823			R1 vs R2	0.9586			R1 vs R2	0.95901
	R1 vs R3	0.974966			R1 vs R3	0.962431			R1 vs R3	0.968831			R1 vs R3	0.948762			R1 vs R3	0.975867
	R2 vs R3	0.977213			R2 vs R3	0.981522			R2 vs R3	0.979446			R2 vs R3	0.971223			R2 vs R3	0.981922
	E1 vs E2	0.982018			E1 vs E2	0.919908			E1 vs E2	0.981583			E1 vs E2	0.953406			E1 vs E2	0.958732
	E1 vs E3	0.978461			E1 vs E3	0.912203			E1 vs E3	0.987132			E1 vs E3	0.934971			E1 vs E3	0.969243
	E2 vs E3	0.979144			E2 vs E3	0.961309			E2 vs E3	0.985294			E2 vs E3	0.963653			E2 vs E3	0.978295
	E+1 vs E+2	0.985688			E+1 vs E+2	0.930097			E+1 vs E+2	0.987045			E+1 vs E+2	0.968334			E+1 vs E+2	0.971399
	E+1 vs E+3	0.982796			E+1 vs E+3	0.91914			E+1 vs E+3	0.987252			E+1 vs E+3	0.956475			E+1 vs E+3	0.981669
	E+2 vs E+3	0.98176			E+2 vs E+3	0.962986			E+2 vs E+3	0.986009			E+2 vs E+3	0.973535			E+2 vs E+3	0.983721

### Sheet: Table S5A
Supplementary Table S5A. Selected stress response genes from co-culture with A. robustus
gene_oid	baseMean	log2FoldChange	lfcSE	stat	pvalue	padj	M1	M2	M3	C1	C2	C3	max	UR_Mono	UR_Coc	locus_tag	product	cog_id	cog_name	evalue_COG	ko_id	ko_name	evalue
2706044013	1520.88	-2.08979	0.413097	-5.05884	4.21825e-07	5.04371e-06	336.393	252.51	319.672	640.005	822.333	2157.83	2157.83	0	1	Ga0136279_1476	molecular chaperone DnaJ	COG0484	DnaJ-class molecular chaperone with C-terminal Zn finger domain	3e-113	KO:K03686	molecular chaperone DnaJ	0
2706044623	9780.72	-4.65867	1.02588	-4.54114	5.5951e-06	5.23434e-05	438.075	337.713	394.551	1666.47	4307.93	21114.5	21114.5	0	1	Ga0136279_2086	HSP20 family protein	COG0071	Molecular chaperone IbpA, HSP20 family	1e-16	KO:K13993	HSP20 family protein	9.1e-83
2706044417	2457.65	-3.84817	0.897694	-4.28673	1.81322e-05	0.000145709	178.445	142.521	179.996	657.066	1231.66	4775.95	4775.95	0	1	Ga0136279_1880	molecular chaperone HtpG	COG0326	Molecular chaperone, HSP90 family	0	KO:K04079	molecular chaperone HtpG	0
2706044006	1667.9	-3.74123	0.867556	-4.31238	1.6151e-05	0.00013216	135.441	103.793	125.277	375.353	995.51	3149.26	3149.26	0	1	Ga0136279_1469	molecular chaperone GrpE	COG0576	Molecular chaperone GrpE (heat shock protein)	3e-27	KO:K03687	molecular chaperone GrpE	1.2e-128
2706044346	3085.28	-2.56926	0.638562	-4.02351	5.73366e-05	0.000391488	515.642	395.032	486.708	1242.32	1762.22	4745.81	4745.81	0	1	Ga0136279_1809	chaperonin GroEL	COG0459	Chaperonin GroEL (HSP60 family)	0	KO:K04077	chaperonin GroEL	0
2706044012	14055.2	-3.36403	0.904149	-3.72066	0.000198706	0.00111603	1313.02	1172.7	1418.37	3879.71	6438.02	26787.1	26787.1	0	1	Ga0136279_1475	molecular chaperone DnaK	COG0443	Molecular chaperone DnaK (HSP70)	0	KO:K04043	molecular chaperone DnaK	0
2706043162	127.706	-0.0112016	0.247907	-0.0451847	0.96396	0.978637	75.9597	55.7692	67.6784	58.7233	61.9242	73.1931	75.9597	0	0	Ga0136279_0625	Nucleotidyl transferase AbiEii toxin, Type IV TA system
2706043163	92.7466	0.0717895	0.279674	0.25669	0.797418	0.873204	54.257	50.3472	44.6389	40.4715	39.3586	55.9712	55.9712	0	0	Ga0136279_0626	Transcriptional regulator, AbiEi antitoxin, Type IV TA system
2706044874	85.0051	-1.13489	0.257583	-4.40591	1.05339e-05	9.11555e-05	30.1428	30.2083	23.0395	57.1362	59.8251	60.2767	60.2767	0	1	Ga0136279_2337	Antitoxin component YwqK of the YwqJK toxin-antitoxin module	COG2849	Antitoxin component YwqK of the YwqJK toxin-antitoxin module	2e-13
2706042977	61.1637	-1.07102	0.34597	-3.09569	0.00196358	0.00789971	22.9085	22.4626	16.5596	59.9137	36.7347	29.7469	59.9137	0	1	Ga0136279_0440	Antitoxin component YwqK of the YwqJK toxin-antitoxin module	COG2849	Antitoxin component YwqK of the YwqJK toxin-antitoxin module	1e-24
2706043743	184.206	-1.2053	0.301541	-3.99714	6.41126e-05	0.000427508	66.3141	60.4166	48.2388	136.889	88.1633	158.911	158.911	0	1	Ga0136279_1206	mRNA interferase YafQ	COG3041	mRNA-degrading endonuclease (mRNA interferase) YafQ, toxin component of the YafQ-DinJ toxin-antitoxin module	2e-22	KO:K19157	mRNA interferase YafQ [EC:3.1.-.-]	5e-43
2706043975	145.288	-1.27922	0.322882	-3.96189	7.43598e-05	0.000482061	55.0608	40.2777	37.4391	82.5301	83.4403	141.689	141.689	0	1	Ga0136279_1438	mRNA interferase YafQ	COG3041	mRNA-degrading endonuclease (mRNA interferase) YafQ, toxin component of the YafQ-DinJ toxin-antitoxin module	9e-21	KO:K19157	mRNA interferase YafQ [EC:3.1.-.-]	4.3e-33
2706044265	24.7293	-1.33025	0.452966	-2.93675	0.00331672	0.0122055	9.64568	7.74572	4.3199	12.3002	21.516	20.3532	21.516	0	0	Ga0136279_1728	mRNA interferase YafQ	COG3041	mRNA-degrading endonuclease (mRNA interferase) YafQ, toxin component of the YafQ-DinJ toxin-antitoxin module	2e-24	KO:K19157	mRNA interferase YafQ [EC:3.1.-.-]	2.1e-62
2706043744	70.2482	-1.44441	0.289598	-4.98764	6.112e-07	6.96546e-06	21.7028	20.1389	17.2796	54.7555	45.656	54.797	54.797	0	1	Ga0136279_1207	DNA-damage-inducible protein J	COG3077	Antitoxin component of the RelBE or YafQ-DinJ toxin-antitoxin module	4e-08	KO:K07473	DNA-damage-inducible protein J	1e-40
2706044762	62.6986	-1.84526	0.372265	-4.95684	7.165e-07	7.99114e-06	12.0571	12.3931	18.7196	40.8683	39.8834	65.365	65.365	0	1	Ga0136279_2225	DNA-damage-inducible protein J	COG3077	Antitoxin component of the RelBE or YafQ-DinJ toxin-antitoxin module	4e-11	KO:K07473	DNA-damage-inducible protein J	1.7e-64
2706042676	479.437	-0.612314	0.182913	-3.34757	0.000815237	0.00372986	200.952	214.556	179.996	265.842	311.195	302.166	311.195	0	0	Ga0136279_0139	DNA-damage-inducible protein J	COG3077	Antitoxin component of the RelBE or YafQ-DinJ toxin-antitoxin module	8e-09	KO:K07473	DNA-damage-inducible protein J	2.2e-28
2706043976	114.144	-0.60698	0.337915	-1.79625	0.0724546	0.151991	57.8741	50.3472	33.8392	59.9137	51.4286	94.3291	94.3291	0	0	Ga0136279_1439	DNA-damage-inducible protein J	COG3077	Antitoxin component of the RelBE or YafQ-DinJ toxin-antitoxin module	3e-11	KO:K07473	DNA-damage-inducible protein J	1.2e-28
2706043567	31.8136	-0.349962	0.40032	-0.874205	0.382007	0.529347	12.0571	17.8152	14.3997	24.9971	17.8426	11.3508	24.9971	0	0	Ga0136279_1030	DNA-damage-inducible protein J	COG3077	Antitoxin component of the RelBE or YafQ-DinJ toxin-antitoxin module	1e-09	KO:K07473	DNA-damage-inducible protein J	2.3e-37

### Sheet: Table S5B
Supplementary Table 5B. Selected stress response genes from co-culture with C. churrovis
gene_oid	baseMean	log2FoldChange	lfcSE	stat	pvalue	padj	M1	M2	M3	C1	C2	C3	max	UR_Mono	UR_Coc	locus_tag	product	cog_id	cog_name	evalue_COG	ko_id	ko_name	evalue
2706044006	651.381	-2.37309	0.271208	-8.75008	2.13202e-18	1.15054e-16	135.441	103.793	125.277	290.516	770.846	676.434	770.846	0	1	Ga0136279_1469	molecular chaperone GrpE	COG0576	Molecular chaperone GrpE (heat shock protein)	3e-27	KO:K03687	molecular chaperone GrpE	1.2e-128
2706044012	4603.1	-1.62209	0.21667	-7.48642	7.07752e-14	2.53145e-12	1313.02	1172.7	1418.37	2734.08	5210.71	3056.89	5210.71	0	1	Ga0136279_1475	molecular chaperone DnaK	COG0443	Molecular chaperone DnaK (HSP70)	0	KO:K04043	molecular chaperone DnaK	0
2706044417	543.359	-1.45946	0.214999	-6.78824	1.13506e-11	3.00987e-10	178.445	142.521	179.996	310.96	567.216	385.344	567.216	0	1	Ga0136279_1880	molecular chaperone HtpG	COG0326	Molecular chaperone, HSP90 family	0	KO:K04079	molecular chaperone HtpG	0
2706044623	2162.65	-2.43275	0.428844	-5.67282	1.40467e-08	2.22969e-07	438.075	337.713	394.551	1149.69	2991.83	1640.45	2991.83	0	1	Ga0136279_2086	HSP20 family protein	COG0071	Molecular chaperone IbpA, HSP20 family	1e-16	KO:K13993	HSP20 family protein	9.1e-83
2706044346	1120.72	-0.827474	0.171669	-4.82016	1.4344e-06	1.47073e-05	515.642	395.032	486.708	705.309	908.177	657.145	908.177	0	1	Ga0136279_1809	chaperonin GroEL	COG0459	Chaperonin GroEL (HSP60 family)	0	KO:K04077	chaperonin GroEL	0
2706044013	675.145	-0.649974	0.17212	-3.77628	0.000159187	0.000927172	336.393	252.51	319.672	438.465	495.656	372.192	495.656	0	0	Ga0136279_1476	molecular chaperone DnaJ	COG0484	DnaJ-class molecular chaperone with C-terminal Zn finger domain	3e-113	KO:K03686	molecular chaperone DnaJ	0
2706043162	163.419	-0.868653	0.230211	-3.77329	0.000161106	0.000935021	75.9597	55.7692	67.6784	91.9969	146.803	96.4456	146.803	0	1	Ga0136279_0625	Nucleotidyl transferase AbiEii toxin, Type IV TA system
2706043163	119.428	-0.820562	0.234198	-3.50371	0.000458824	0.00228373	54.257	50.3472	44.6389	59.7173	101.026	81.5404	101.026	0	1	Ga0136279_0626	Transcriptional regulator, AbiEi antitoxin, Type IV TA system
2706044874	59.2228	-0.544466	0.264996	-2.05462	0.0399161	0.0971375	30.1428	30.2083	23.0395	31.2036	38.4107	42.0853	42.0853	0	0	Ga0136279_2337	Antitoxin component YwqK of the YwqJK toxin-antitoxin module	COG2849	Antitoxin component YwqK of the YwqJK toxin-antitoxin module	2e-13
2706042977	43.3179	-0.501467	0.301548	-1.66298	0.0963174	0.190284	22.9085	22.4626	16.5596	30.1276	22.0993	28.4953	30.1276	0	0	Ga0136279_0440	Antitoxin component YwqK of the YwqJK toxin-antitoxin module	COG2849	Antitoxin component YwqK of the YwqJK toxin-antitoxin module	1e-24
2706043743	158.861	-1.09484	0.201217	-5.44106	5.29637e-08	7.62036e-07	66.3141	60.4166	48.2388	97.3768	116.811	130.202	130.202	0	1	Ga0136279_1206	mRNA interferase YafQ	COG3041	mRNA-degrading endonuclease (mRNA interferase) YafQ, toxin component of the YafQ-DinJ toxin-antitoxin module	2e-22	KO:K19157	mRNA interferase YafQ [EC:3.1.-.-]	5e-43
2706043975	116.14	-1.00693	0.227368	-4.42865	9.48243e-06	7.66643e-05	55.0608	40.2777	37.4391	70.4771	78.9262	98.1991	98.1991	0	1	Ga0136279_1438	mRNA interferase YafQ	COG3041	mRNA-degrading endonuclease (mRNA interferase) YafQ, toxin component of the YafQ-DinJ toxin-antitoxin module	9e-21	KO:K19157	mRNA interferase YafQ [EC:3.1.-.-]	4.3e-33
2706044265	12.7471	-0.014665	0.519988	-0.0282025	0.977501	0.987332	9.64568	7.74572	4.3199	6.45592	8.41879	5.69906	9.64568	0	0	Ga0136279_1728	mRNA interferase YafQ	COG3041	mRNA-degrading endonuclease (mRNA interferase) YafQ, toxin component of the YafQ-DinJ toxin-antitoxin module	2e-24	KO:K19157	mRNA interferase YafQ [EC:3.1.-.-]	2.1e-62
2706043744	57.0492	-1.22094	0.273111	-4.47049	7.80404e-06	6.54093e-05	21.7028	20.1389	17.2796	41.4255	37.3584	48.2228	48.2228	0	1	Ga0136279_1207	DNA-damage-inducible protein J	COG3077	Antitoxin component of the RelBE or YafQ-DinJ toxin-antitoxin module	4e-08	KO:K07473	DNA-damage-inducible protein J	1e-40
2706044762	44.4009	-1.36472	0.338569	-4.03086	5.55729e-05	0.000373237	12.0571	12.3931	18.7196	41.4255	34.7275	24.5498	41.4255	0	1	Ga0136279_2225	DNA-damage-inducible protein J	COG3077	Antitoxin component of the RelBE or YafQ-DinJ toxin-antitoxin module	4e-11	KO:K07473	DNA-damage-inducible protein J	1.7e-64
2706042676	517.758	-1.00795	0.185684	-5.42833	5.68842e-08	8.10074e-07	200.952	214.556	179.996	418.021	271.506	407.702	418.021	0	1	Ga0136279_0139	DNA-damage-inducible protein J	COG3077	Antitoxin component of the RelBE or YafQ-DinJ toxin-antitoxin module	8e-09	KO:K07473	DNA-damage-inducible protein J	2.2e-28
2706043976	132.097	-1.13806	0.221167	-5.14568	2.66551e-07	3.24075e-06	57.8741	50.3472	33.8392	86.6169	103.13	99.5143	103.13	0	1	Ga0136279_1439	DNA-damage-inducible protein J	COG3077	Antitoxin component of the RelBE or YafQ-DinJ toxin-antitoxin module	3e-11	KO:K07473	DNA-damage-inducible protein J	1.2e-28
2706043567	23.546	0.236328	0.389563	0.606649	0.544084	0.683157	12.0571	17.8152	14.3997	13.4498	9.99732	10.5213	17.8152	0	0	Ga0136279_1030	DNA-damage-inducible protein J	COG3077	Antitoxin component of the RelBE or YafQ-DinJ toxin-antitoxin module	1e-09	KO:K07473	DNA-damage-inducible protein J	2.3e-37

### Sheet: Table S6
Supplementary Table S6. Comparison with genes from Table 2 of Swift, 2021 (mBio)
Note: In this work, negative log2 fold change indicates a gene was upregulated in co-culture. The reverse is true in Swift, 2021.
Note 2: Asterisk (*) indicates that the gene was filtered out in our study.
Product name (Swift, 2021)	Log2 fold change (Swift, 2021)	Locus tag	Log2 fold change (this work)	P adj (this work)	Upregulated in monoculture (this work)	Upregulated in co-culture with C. churrovis (this work)		Log2 fold change (this work)	P adj (this work)	Upregulated in monoculture (this work)	Upregulated in co-culture with A. robustus (this work)
ABC transporter ATP-binding protein	2.9	Ga0136279_2636	-1.52842	1.57975e-08		yes		-0.533644	0.235524
Putative ABC transport system permease protein	2.2	Ga0136279_2635*	-0.591591	0.00733995				0.0346918	0.930695
Type II and III secretion system protein	2.2	Ga0136279_2405	-0.020818	0.941898				0.469925	0.135932
Outer membrane protein beta-barrel domain-containing protein	1.8	Ga0136279_1390	-1.07602	2.52699e-10		yes		-0.979698	0.000168593		yes
Urea ABC transporter substrate-binding protein	1.7	Ga0136279_1256	-0.624226	3.80754e-05		yes		-0.515035	0.092155
Multispecies efflux RND transporter periplasmic adaptor subunit	1.6	Ga0136279_0657	-1.00862	2.67554e-08		yes		-0.495439	0.123953
Zinc ABC transporter substrate-binding protein	1.6	Ga0136279_2085	-0.52948	0.500689				-1.45808	0.0106502		yes
Multispecies ammonium transporter	1.5	Ga0136279_1465	-0.991595	1.14431e-05		yes		-1.52225	1.01209e-07		yes
Transporter	1.5	Ga0136279_2620	-0.777662	0.000146489		yes		-0.304154	0.298669
Multispecies ABC transporter substrate-binding protein	1.4	Ga0136279_2553	-0.549504	0.00363631		yes		-0.750425	0.00209806		yes
Iron complex outer membrane recepter proteina	1.4	Ga0136279_2080	1.95138	0.127432				1.0693	0.320648
General secretion pathway protein E	1.3	Ga0136279_1904	-0.710649	0.0691878		yes		-1.03791	0.00659667		yes
TonB family C-terminal domain-containing proteina	1.2	Ga0136279_1405*	0.593507	0.0587042				2.10573	2.25165e-12
Multispecies efflux RND transporter periplasmic adaptor subunit	1.1	Ga0136279_1902	-0.673265	0.00874584		yes		-0.727796	0.00202644		yes
TRAP transporter large permease subunit	1	Ga0136279_0818	-0.338685	0.131812				-0.188549	0.618694
Calcium/sodium antiporter	1	Ga0136279_1391	-0.167657	0.38269				0.118114	0.674882
Multispecies TolC family protein	1	Ga0136279_1901	-0.492522	0.00544457				-0.435625	0.0573497
